# Accurate Predictions of Liquid-Liquid Phase Separating Proteins at Single Amino Acid Resolution

**DOI:** 10.1101/2024.07.19.602785

**Authors:** Michele Monti, Jonathan Fiorentino, Dimitrios Miltiadis-Vrachnos, Giorgio Bini, Tiziana Cotrufo, Natalia Sanchez de Groot, Alexandros Armaos, Gian Gaetano Tartaglia

## Abstract

Liquid-liquid phase separation (LLPS) is a molecular mechanism that leads to the formation of membraneless organelles inside the cell. Despite recent advances in the experimental probing and computational prediction of proteins involved in this process, the identification of the protein regions driving LLPS and the prediction of the effect of mutations on LLPS are lagging behind.

Here, we introduce catGRANULE 2.0 ROBOT (R - Ribonucleoprotein, O - Organization, in B - Biocondensates, O - Organelle, T - Types), an advanced algorithm for predicting protein LLPS at single amino acid resolution. Integrating physico-chemical properties of the proteins and structural features derived from AlphaFold models, catGRANULE 2.0 ROBOT significantly surpasses traditional sequence-based and state-of-the-art structure-based methods in performance, achieving an Area Under the Receiver Operating Characteristic Curve (AUROC) of 0.76 or higher. We present a comprehensive evaluation of the algorithm across multiple organisms and cellular components, demonstrating its effectiveness in predicting LLPS propensities at the single amino acid level and the impacts of mutations on LLPS. Our results are robustly supported by experimental validations, including immunofluorescence microscopy images from the Human Protein Atlas.

catGRANULE 2.0 ROBOT’s potential in protein design and mutation control can improve our understanding of proteins’ propensity to form subcellular compartments and help develop strategies to influence biological processes through LLPS. catGRANULE 2.0 ROBOT is freely available at https://tools.tartaglialab. com/catgranule2.
