## Supplementary Table 6 for "Accurate Predictions of Liquid-Liquid Phase Separating Proteins at Single Amino Acid Resolution"

### Sheet: Sheet1
Uniprot_ID	Organism	Mut_Position	New_amino	PMID	LLPS_Effect	catGRANULE2_WT	catGRANULE2_mutationScore	PSPHunter_WT	PSPHunter_mutant	PSPhunter_mutationScore	catGRANULE_WT	catGRANULE_mutant	catGRANULE_mutationScore
Q9Y5A9	Homo_sapiens	432	A	25412658; 25412661; 31292544; 31388144; 31815440	-1	0.82137	0.892514	0.9799	0.97642	-0.00348	1.57694	1.58825	0.01131
Q14444	Homo_sapiens	608,612,616,619,626,633,640,660,667,676,684,688,690,695,698	KKKKKKKKKKKKKKK	31439799	-1	0.93978	-0.432882	0.87058	0.83256	-0.03802	0.976256	0.814682	-0.161574
Q14444	Homo_sapiens	624,625,626	ASA	34074792	-1	0.93978	-4.89257	0.87058	0.87354	0.00296	0.976256	0.935156	-0.0411
Q14444	Homo_sapiens	638,639,640	ASA	34074792	-1	0.93978	-3.755	0.87058	0.8728	0.00222	0.976256	0.96603	-0.010226
Q14444	Homo_sapiens	660,661,662	ASA	31439799	-1	0.93978	-1.60066	0.87058	0.86674	-0.00384	0.976256	0.960591	-0.015665
Q91WS2	Mus_musculus	350,351,352,353,354	ADAAA	34678144	-1	0.831521	-2.97077	0.43316	0.4469	0.01374	0.2844	0.244411	-0.039989
P59044	Homo_sapiens	352,353,354,355,356	ADAAA	34678144	-1	0.815131	-2.18864	0.48402	0.48914	0.00512	0.297371	0.258198	-0.039173
Q2HR80	Human herpesvirus 8 type P	29,30,31,32,33	AELAA	34015248	-1	0.949904	-3.30859	0.2204	0.22792	0.00752	-0.290543	-0.415346	-0.124803
Q2HR80	Human herpesvirus 8 type P	42,43,44,45,46,47,48,49,50,51	ADAPLTATEA	34015248	-1	0.949904	-0.173655	0.2204	0.23246	0.01206	-0.290543	-0.448784	-0.158241
Q2HR80	Human herpesvirus 8 type P	117,118,119,120	AAAA	34015248; 34387695	-1	0.949904	-4.78923	0.2204	0.23632	0.01592	-0.290543	-0.610195	-0.319652
Q2HR80	Human herpesvirus 8 type P	75,76,77,78,79,80,81,82,83,84,85,86,87,88,89,90,91,92	ATIFSAVVTQAQVDDALA	34015248	-1	0.949904	-3.91181	0.2204	0.21788	-0.00252	-0.290543	-0.697361	-0.406818
Q2HR80	Human herpesvirus 8 type P	5,6,7,8,9,10,11,12,13,14,15,16,17,18,19,20	AGAPAADLTMEDLTAA	34015248	-1	0.949904	-1.3801	0.2204	0.24884	0.02844	-0.290543	-0.542484	-0.251941
Q61584	Mus_musculus	351	P	35951695	-1	0.97408	2.75387	0.84426	0.84116	-0.0031	1.38752	1.38324	-0.00428
Q13283	Homo_sapiens	149	A	11604510; 12642610; 32302571; 32302572	1	0.957487	0.493292	0.93066	0.9186	-0.01206	1.19128	1.18225	-0.00903
Q13283	Homo_sapiens	149,232	AA	11604510; 32302572	1	0.957487	2.25505	0.93066	0.9124	-0.01826	1.19128	1.1794	-0.01188
Q13283	Homo_sapiens	149	E	11604510; 12642610; 32302571	-1	0.957487	-0.6443	0.93066	0.93066	0	1.19128	1.19128	0
Q13283	Homo_sapiens	36,50,59,64,76,123,353,357,376,393	RRRRRRRRRRR	34739333	-1	0.957487	-5.80877	0.93066	0.86602	-0.06464	1.19128	1.25283	0.06155
Q13283	Homo_sapiens	380,381,382	GDG	32302571	-1	0.957487	2.78861	0.93066	0.91492	-0.01574	1.19128	1.24615	0.05487
Q13283	Homo_sapiens	99,149	PE	31171631	-1	0.957487	-1.55035	0.93066	0.91174	-0.01892	1.19128	1.16833	-0.02295
Q13283	Homo_sapiens	232	A	11604510; 32302572	1	0.957487	1.76176	0.93066	0.91626	-0.0144	1.19128	1.18844	-0.00284
Q13283	Homo_sapiens	99	P	31171631	-1	0.957487	-0.906047	0.93066	0.91174	-0.01892	1.19128	1.16833	-0.02295
Q9JIH7	Rattus_norvegicus	568,569,570,571,572,573,574,575,576,577,578,579,580,581,582,583,584,585,586,587,588,589,590,591,592,593,594,595,596,597,598,599	PREQRQLPREEQEKRKQEESSPKQPNEQPASP	36318922	-1	0.893511	3.12002	0.75898	0.75616	-0.00282	1.09657	1.09096	-0.00561
Q9JIH7	Rattus_norvegicus	1820,1821,1822,1823,1824,1825,1826,1827,1828,1829,1830,1831,1832,1833,1834,1835,1836,1837,1838	PRRLREKPLKEPQDPQSRP	36318922	-1	0.893511	-1.67577	0.75898	0.75902	4e-05	1.09657	1.09042	-0.00615
Q9H2U1	Homo_sapiens	335	A	14731398; 18279852; 18854321; 21846770	1	0.936737	-0.96156	0.7637	0.76334	-0.00036	1.18713	1.18765	0.00052
